# Unifying multimodal single-cell data with a mixture-of-experts *β*-variational autoencoder framework

**DOI:** 10.1101/2025.02.28.640429

**Authors:** Andrew J. Ashford, Trevor Enright, Julia Somers, Olga Nikolova, Emek Demir

## Abstract

Multimodal single-cell assays profile complementary layers of cell state, but integration is complicated by modality mismatch, sparsity, and uneven cohort coverage. We present UniVI (**Uni**fied **V**ariational **I**nference), a scalable mixture-of-experts *β*-variational autoencoder that learns a shared latent space while preserving modality-specific structure. UniVI couples modality-specific encoders/de-coders with a shared latent prior and a symmetric cross-modal alignment objective, enabling consistent integration of paired measurements without curated feature-link graphs or pre-annotated reference atlases; optional supervised heads can be added when labels are available. Across paired RNA–protein (CITE-seq) and RNA–chromatin (10x Multiome, SHARE-seq) data spanning human PBMCs and mouse back skin—a non-hematopoietic tissue with continuous differentiation hierarchies—UniVI produces coherent embeddings, improves label transfer, and enables cross-modal reconstruction and denoising. Extending to tri-modal measurements, UniVI maintains robust three-way alignment among RNA, chromatin accessibility, and surface proteins (TEA-seq), and accommodates DNA methylation in a paired scNMT-seq mouse gastrulation proof-of-concept under beta-binomial likelihoods. Performance degrades gracefully under severe cell-type imbalance and in the presence of modality-exclusive populations. In an acute myeloid leukemia mosaic design, a paired RNA–protein bridge anchors independent RNA-only and protein+genotype cohorts, revealing genotype-associated neighborhoods that sharpen with mutation-aware fine-tuning. UniVI thus provides a flexible, interpretable framework for multimodal integration across paired, tri-modal, and mosaic study designs and supports practical reference-to-query projection in partially observed studies.
