## Supplemental Code for "Unifying multimodal single-cell data with a mixture-of-experts *β*-variational autoencoder framework": NOTEBOOK_FILE_MAP.tsv

original_path	compact_path
notebooks/GR_manuscript_reproducibility/UniVI_manuscript_GR-Figure_10__cell_population_ablation_MoE.ipynb	notebooks/GR/Fig10_population_ablation_MoE.ipynb
notebooks/GR_manuscript_reproducibility/UniVI_manuscript_GR-Figure_10__cell_population_ablation_MoE_compile_plots_from_results_df.ipynb	notebooks/GR/Fig10_population_compile.ipynb
notebooks/GR_manuscript_reproducibility/UniVI_manuscript_GR-Figure__2__CITE_paired.ipynb	notebooks/GR/Fig02_CITE_paired.ipynb
notebooks/GR_manuscript_reproducibility/UniVI_manuscript_GR-Figure__3__CITE_paired_biological_latent.ipynb	notebooks/GR/Fig03_CITE_biological_latent.ipynb
notebooks/GR_manuscript_reproducibility/UniVI_manuscript_GR-Figure__4__Multiome_paired.ipynb	notebooks/GR/Fig04_Multiome_paired.ipynb
notebooks/GR_manuscript_reproducibility/UniVI_manuscript_GR-Figure__5__Multiome_bridge_mapping_and_fine-tuning.ipynb	notebooks/GR/Fig05_Multiome_bridge_finetuning.ipynb
notebooks/GR_manuscript_reproducibility/UniVI_manuscript_GR-Figure__6__TEA-seq_tri-modal.ipynb	notebooks/GR/Fig06_TEAseq_trimodal.ipynb
notebooks/GR_manuscript_reproducibility/UniVI_manuscript_GR-Figure__7__AML_bridge_mapping_and_fine-tuning.ipynb	notebooks/GR/Fig07_AML_bridge_finetuning.ipynb
notebooks/GR_manuscript_reproducibility/UniVI_manuscript_GR-Figure__8__benchmarking_against_R_tools.ipynb	notebooks/GR/Fig08_benchmark_R.ipynb
notebooks/GR_manuscript_reproducibility/UniVI_manuscript_GR-Figure__8__benchmarking_against_pytorch_tools.ipynb	notebooks/GR/Fig08_benchmark_PyTorch.ipynb
notebooks/GR_manuscript_reproducibility/UniVI_manuscript_GR-Figure__8__benchmarking_merging_and_plotting_runs.ipynb	notebooks/GR/Fig08_benchmark_merge_plot.ipynb
notebooks/GR_manuscript_reproducibility/UniVI_manuscript_GR-Figure__9__paired_data_ablation_and_computational_scaling_performance.ipynb	notebooks/GR/Fig09_scaling_ablation.ipynb
notebooks/GR_manuscript_reproducibility/UniVI_manuscript_GR-Figure__9__paired_data_ablation_and_computational_scaling_performance_compile_plots_from_results_df.ipynb	notebooks/GR/Fig09_scaling_compile.ipynb
notebooks/GR_manuscript_reproducibility/UniVI_manuscript_GR-Supple_____Supplemental_Notebook_S1.ipynb	notebooks/GR/Supplemental_Notebook_S1.ipynb
notebooks/GR_manuscript_reproducibility/UniVI_manuscript_GR-Supple_____grid-sweep.ipynb	notebooks/GR/Supp_grid_sweep.ipynb
notebooks/GR_manuscript_reproducibility/UniVI_manuscript_GR-Supple_____grid-sweep_compile_plots_from_results_df.ipynb	notebooks/GR/Supp_grid_sweep_compile.ipynb
notebooks/GR_manuscript_reproducibility/UniVI_manuscript_GR-Supple_____mouse_skin_SHARE-seq_integration.ipynb	notebooks/GR/Supp_mouse_skin_SHAREseq.ipynb
notebooks/GR_manuscript_reproducibility/UniVI_manuscript_GR-Supple_____scNMT-seq_mouse_gastrulation_data.ipynb	notebooks/GR/Supp_scNMT_mouse_gastrulation.ipynb
notebooks/UniVI_additional_examples/van_Galen_AML_and_Granja_healthy_BMMCs_scRNA_atlas-level_integration_using_celltype_classification_head_example.ipynb	notebooks/examples/Additional_AML_atlas_integration.ipynb
