## Supplemental Table S5 for "Unifying multimodal single-cell data with a mixture-of-experts *β*-variational autoencoder framework"

### Sheet: Data
Cohort	Modalities	Bridge	Proj.	Dense geno	Notes / typical label use
Knorr et al. (2023) AML CITE-seq	RNA+ADT	Yes	—	—	Paired anchors; patient context in Supplemental Table S1.
Demaree et al. (2021) DAb-seq	ADT+genotype	—	Yes	Yes	Primary source of mutation labels for overlays and head evaluation; patient context in Supplemental Table S2.
van Galen et al. (2019) scRNA-seq	RNA+genotype	—	Yes	—	Sparse/incomplete mutation annotations; used when labels exist and for neighborhood transfer; patient context in Supplemental Tables S3 and S4.

### Sheet: Legend
Legend
Table S5. AML mosaic cohorts, modalities, and mutation-label availability. Bridge training uses paired AML CITE-seq (RNA+ADT); van Galen (RNA-only) and DAb-seq (ADT+genotype) are projected via encoder inference (Methods). Yes / No / — indicate inclusion in bridge training, query projection, and presence of dense cell-level genotypes.
Typesetting
Typesetting note (Genome Research style): in the typeset version of this table, gene symbols (e.g., NPM1, FLT3, DNMT3A, TET2) should be rendered in italics and protein symbols (e.g., CD3, CD14, CD19, CD56) in non-italic font. Gene-variant strings such as 'NRAS.G13D' should have the gene portion italicized and the variant suffix in non-italic font. Symbols are stored as plain text here so the spre…
