## Supplemental Table S6 for "Unifying multimodal single-cell data with a mixture-of-experts *β*-variational autoencoder framework"

### Sheet: Data
Method	Reference	Method family	Runner	Regime	Notes (as evaluated in our pipeline)
UniVI	This work	Deep generative (MoE β-VAE; multimodal latent)	PyTorch	Inductive	Trained on train split only; val/test embedded by parameter-frozen encoder inference (no parameter updates). Prior information: none required beyond assay matrices.
scGLUE	Cao and Gao (2022)	Graph-linked latent alignment / manifold coupling	PyTorch	Inductive	Fit on train split; held-out cells embedded via learned encoders (no retraining / no re-graphing on test). Prior information: guidance (regulatory) graph linking features across modalities (e.g., peak→gene / TF-target edges).
scJoint	Lin et al. (2022)	Neural alignment / supervised alignment	PyTorch	Inductive	Fit on train split; held-out cells embedded by forward pass only (no adaptation). Prior information: supervised labels (typically cell type labels on a reference modality) used to guide alignment.
CoBOLT	Gong et al. (2021)	Deep probabilistic latent model (multi-omics coupling)	PyTorch	Transductive	As run here, CoBOLT was fit jointly over the full evaluation set supplied to the runner (no strict train-only fit with test-only transform in the default workflow). Prior information: none required beyond assay labels.
MultiVI	Ashuach et al. (2023)	Deep generative (scVI family; RNA+ATAC)	PyTorch	Inductive	Fit on train split; held-out cells embedded by amortized inference (no refit / no joint optimization over test cells). Prior information: none required beyond assay matrices.
PeakVI	Ashuach et al. (2022)	Deep generative (scVI family; ATAC)	PyTorch	Inductive	ATAC-only VAE. Fit on train split; held-out cells embedded by amortized inference (no refit). Prior information: none required beyond assay matrices.
DeepCCA	Andrew et al. (2013)	Deep representation learning (CCA objective)	PyTorch	Inductive	Neural encoders trained on train split to maximize cross-view correlation; held-out cells embedded by forward pass only. Prior information: paired observations across modalities during training.
MultiMAP	Jain et al. (2021)	Manifold alignment (nearest-neighbor / graph-based)	PyTorch	Transductive	As run here, constructs a joint graph/embedding over all cells supplied for integration; we therefore provided the full evaluation set to the method (no strict train-only fit with test-only transform in the default workflow). Prior information: none external; relies on kNN graphs computed from the supplied representations (dependent on chosen features / PCs / LSI).
scMoMaT	R Zhang et al. (2023)	Matrix tri-factorization / latent factor fusion	PyTorch	Transductive	Joint factorization is optimized over all embedded cells in the standard workflow; our runner supplies all cells being evaluated (no default out-of-sample mapping used). Prior information: none required beyond assay matrices.
Harmony	Korsunsky et al. (2019)	Batch correction / embedding harmonization	R	Transductive	No standard 'fit on train, transform test' interface; harmonization is performed on the embedding of all supplied cells, so our runner supplies the full evaluation set. Prior information: batch labels (or grouping variable) to define nuisance structure.
Seurat WNN	Hao et al. (2021)	Graph / neighbor fusion (weighted nearest neighbors)	R	Transductive	WNN graph construction and smoothing are computed on all supplied cells; our runner supplies the full evaluation set (no strict held-out inference in the default workflow). Prior information: modality-specific reduced spaces as inputs (e.g., PCA for RNA/ADT; LSI for ATAC).
Seurat CCA	Stuart et al. (2019)	Anchor-based integration / CCA alignment	R	Transductive	Anchors/CCA are fit over the cells supplied for integration in the default workflow; our runner supplies the full evaluation set to match standard usage. Prior information: a shared feature space or defined feature correspondences used for CCA/anchors.
Seurat Bridge	Hao et al. (2023)	Reference mapping / anchor transfer (bridge integration)	R	Inductive	Implemented as Seurat reference mapping: train split defines the reference; held-out cells are mapped to the fixed reference (no recomputation of anchors on test). Prior information: a pre-defined reference (and bridge if used) plus consistent feature mapping into the reference space.
LIGER	Welch et al. (2019)	Matrix factorization (iNMF)	R	Transductive	Standard iNMF is fit jointly across supplied cells; our runner supplies the full evaluation set (no default out-of-sample transform used). Prior information: matched features across datasets/modalities (or a defined shared feature subset).
MOFA2	Argelaguet et al. (2020)	Factor analysis (multi-view latent factors)	R	Transductive	Factors are learned from the supplied dataset in our runner; we fit MOFA2 on all evaluated cells (no out-of-sample factor inference used). Prior information: none required beyond assay matrices.

### Sheet: Legend
Legend
Table S6. Benchmark methods evaluated in Fig. 8, with method family and evaluation regime in our unified runner. Inductive: fit on train split; apply to val/test by forward inference or a fixed transform (no refit). Transductive: standard workflow fits jointly on all cells supplied to the runner; held-out cells can influence the learned representation. Regime labels reflect our runner defaults (n…
Typesetting
Typesetting note (Genome Research style): in the typeset version of this table, gene symbols (e.g., NPM1, FLT3, DNMT3A, TET2) should be rendered in italics and protein symbols (e.g., CD3, CD14, CD19, CD56) in non-italic font. Gene-variant strings such as 'NRAS.G13D' should have the gene portion italicized and the variant suffix in non-italic font. Symbols are stored as plain text here so the spre…
