## Supplemental Table S7 for "Unifying multimodal single-cell data with a mixture-of-experts *β*-variational autoencoder framework"

### Sheet: Data
Col	Scope	Dataset	Accession / source	Modalities	Train/Val/Test	Stratify / caps	Preprocessing	Drop LSI1
A	Figs. 2-3 + Supplemental Fig. S1	Hao et al. (2021) (PBMC CITE-seq)	GEO: GSE164378	RNA+ADT	43,927 / 5,478 / 112,359	celltype.l3 cap 1200/150 otherwise 80/10/10 +capped extras	RNA: HVG 2000; LSN 10^4 +log1p; z(train-fit). ADT: 228 ADTs; CLR(cell); z(train-fit).	—
B	Fig. 4 + Supplemental Fig. S2	10x Genomics (2021a) (PBMC Multiome)	10k Human PBMCs, Multiome v1.0, Chromium X	RNA+ATAC	5,777 / 717 / 3,137	cell_type cap 800/100 otherwise 80/10/10 +capped extras	RNA: HVG 2000; LSN 10^4 +log1p; z(train-fit). ATAC: 107,194 peaks; TF-IDF; LSI(101)*; (train-fit).	No
C	Fig. 5 + Supplemental Fig. S5	10x Genomics (2021b) (PBMC Multiome)	PBMC from a Healthy Donor - No Cell Sorting (10k)	RNA+ATAC	10,810 / 1,201 / —	90/10/0	RNA: HVG 2000 (ref); LSN 10^4 +log1p; z(train-fit). ATAC: 85,485 peaks; TF-IDF; LSI(101)*; (train-fit).	No
D	Fig. 5 + Supplemental Fig. S5	Ding et al. (2020) (PBMC scRNA-seq)	GEO: GSE132044	RNA	— / — / 30,495	0/0/100 (query projection)	RNA: overlap genes (Multiome ∩ Ding); HVGs in overlap; LSN 10^4 +log1p; z(train-fit).	—
E	Fig. 5 + Supplemental Fig. S5	Satpathy et al. (2019) (PBMC scATAC-seq)	GEO: GSE129785	ATAC	— / — / 47,148	0/0/100 (query projection)	ATAC: 85,485 peaks; TF-IDF; LSI(101)*; z(train-fit).	No
F	Fig. 6 + Supplemental Fig. S6	Swanson et al. (2021) (PBMC TEA-seq)	GEO: GSE158013	RNA+ADT+ATAC	17,978 / 2,247 / 9,669	80/10/10 + well holdout (train wells 3-4, 6; eval well 5)	RNA: HVG 2000; LSN 10^4 +log1p; z(train-fit). ADT: 47 ADTs; CLR(cell); z(train-fit). ATAC: 155,930 tiles; TF-IDF; LSI(101)*; z(train-fit).	No
G	Fig. 7 + Supplemental Fig. S7	Knorr et al. (2023) (AML CITE-seq)	GEO: GSE220474	RNA+ADT	28,414 / 4,652 / 10,113	sample_id group holdout (8/1/2 samples)	RNA: 21,782 genes; LSN 10^4 +log1p; z(train-fit). ADT: 18 shared markers; CLR(cell); z(train-fit); clip [-10, 10].	—
H	Fig. 7 + Supplemental Fig. S7	Galen et al. (2019) (AML scRNA-seq)	GEO: GSE116256	RNA+geno	— / — / 37,627	0/0/100 (query projection)	RNA: apply bridge RNA transform.	—
I	Fig. 7 + Supplemental Fig. S7	Demaree et al. (2021) (DAb-seq)	NCBI BioProject: PRJNA602320	ADT+geno	— / — / 40,239	0/0/100 (query projection)	ADT: apply bridge ADT transform.	—
J	Figs. 8-9	10x Genomics (2021a) (PBMC Multiome)	10k Human PBMCs, Multiome v1.0, Chromium X	RNA+ATAC	7,704 / 963 / 964 †	80/10/10; repeated CV †	RNA: HVG 2000; LSN 10^4 +log1p; z(train-fit). ATAC: 107,194 peaks; TF-IDF; LSI(101)*; (train-fit) ‡.	Yes ‡
K	Fig. 10 + Supplemental Figs. S8-S11	10x Genomics (2021a) (PBMC Multiome)	10k Human PBMCs, Multiome v1.0, Chromium X	RNA+ATAC	7,223 / 963 / 1,445 †	75/10/15; repeated CV †	RNA: HVG 2000; LSN 10^4 +log1p; z(train-fit). ATAC: 107,194 peaks; TF-IDF; LSI(101)*; (train-fit) ‡.	Yes ‡
L	Supplemental Fig. S3	Ma et al. (2020) (Mouse skin SHARE-seq)	GEO: GSE140203; sample GSM4156597	RNA+ATAC	24,961 / 3,120 / 3,139	cell_type 80/10/10 stratified; Mix excluded	RNA: HVG 5000 (seurat_v3; mt-/Rps/Rpl/Mrps/Mrpl/Rik/-ps excluded); LSN 10^4 +log1p; z(train-fit). ATAC: 233,589 peaks; ENCODE mm10 blacklist; log-TF-IDF; LSI(101)*; z(train-fit).	Yes
M	Supplemental Fig. S4	Argelaguet et al. (2019) (Mouse gastrulation scNMT-seq)	GEO: GSE121708 §	RNA+CpG+GpC	969 / 57 / 114	random 85/5/10; inductive + transductive metrics reported	RNA: LSN 10^4 +log1p (no HVG; no z-scoring). CpG: genebody; beta-binomial on (successes, coverage); parsed-bundle defaults. GpC: genebody; beta-binomial on (successes, coverage); parsed-bundle defaults.	No

### Sheet: Legend
Legend
Table S7. Datasets, splits, and preprocessing used across main + supplemental analyses in this manuscript. Parameter-learning transforms (HVG selection, scaling, TF-IDF/LSI, standardization) are fit on train and applied unchanged to val/test and projected cohorts. Abbreviations: LSN = library-size normalization (target sum 10^4 counts/cell); HVG = highly variable genes (SCANPY flavor='seurat_v3' …
Typesetting
Typesetting note (Genome Research style): in the typeset version of this table, gene symbols (e.g., NPM1, FLT3, DNMT3A, TET2) should be rendered in italics and protein symbols (e.g., CD3, CD14, CD19, CD56) in non-italic font. Gene-variant strings such as 'NRAS.G13D' should have the gene portion italicized and the variant suffix in non-italic font. Symbols are stored as plain text here so the spre…
