## Supplemental Table S8 for "Unifying multimodal single-cell data with a mixture-of-experts *β*-variational autoencoder framework"

### Sheet: Data
Col	Scope	Modalities	Batch	Latent dim	Symm hidden dims	β/γ	Drop (enc/dec)	Epochs	LR / WD	Device	Schedules / ES
A	Figs. 2-3 + Supplemental Fig. S1	rna+adt	256	30	rna: [512,256,128] adt: [128,64]	1.5 / 5.0	0.10 / 0.00	3000	10^-3 / 10^-4	cuda	loss=v1; BN enc yes/dec no; KL(0-0), Align(0-0); ES pat=50/100
B	Fig. 4 + Supplemental Fig. S2	rna+atac	128	30	rna: [512,256,128] atac: [128,64]	1.25 / 4.35	0.10 / 0.05	5000	10^-3 / 10^-4	cuda	loss=v1; BN enc yes/dec no; KL(50-85), Align(75-110); ES pat=300
C	Fig. 5 + Supplemental Fig. S5	rna+atac	256	30	rna: [512,256,128] atac: [128,64]	1.0 / 5.0	0.25 / 0.05	5000	10^-3 / 10^-4	cuda	head_then_joint; decoders frozen; warmup=300, n=3000; LR(bb)=10^-5; LR(head)=3 × 10^-4
D	Fig. 6 + Supplemental Fig. S6	rna+adt+atac	256	30	rna: [512,256,128] adt: [128,64] atac: [128,64]	1.15 / 1.35	0.10 / 0.00	3000	10^-4 / 10^-4	cuda	loss=v1; KL(0-50), Align(25-75); ES pat=200
E	Fig. 7 + Supplemental Fig. S7	rna+adt	256	30	rna: [1024,512,256,128,64] adt: [128,64,32]	1.15 / 1.75	0.10 / 0.05	3000	10^-4 / 10^-5	cuda	7 gene heads; warmup → unfreeze; decoders frozen; λ MSE(z_s, z_t)
F	Fig. 8	rna+atac	256	30	rna: [512,256,128] atac: [256,128,64]	1.35 / 3.75	0.10 / 0.05	200	10^-3 / 10^-4	cuda	benchmark runner; KL(25-75), Align(45-95); ES pat=50; multi-seed
G	Fig. 9	rna+atac	256	30	rna: [512,256,128] atac: [128,64]	1.25 / 4.35	0.10 / 0.05	5000	10^-3 / 10^-4	mps	overlap sweep; KL(0-60), Align(25-85); ES pat=100
H	Fig. 10	rna+atac	128	30	rna: [512,256,128] atac: [128,64]	1.25 / 4.35	0.10 / 0.05	5000	10^-3 / 10^-4	mps	ablations/sweeps; KL(50-100), Align(75-125); ES pat=50
I	Supplemental Fig. S3	rna+atac	128	30	rna: [1024,512,256,128] atac: [256,128,64]	1.25 / 6.35	0.10 / 0.00	5000	10^-3 / 10^-4	mps	KL(50-85), Align(75-110); ES pat=200
J	Supplemental Fig. S4	rna+cpg+gpc	24	20	rna: [512,256,128,64] cpg: [256,128,64] gpc: [256,128,64]	1.35 / 6.25	0.010 / 0.005	5000	10^-3 / 10^-4	mps	KL(30-60), Align(40-70); ES pat=300
K	Supplemental Figs. S8-S11	rna+atac	128	30	rna: [512,256,128] atac: [128,64]	1.25 / 4.35	0.10 / 0.05	5000	10^-3 / 10^-4	mps	ablations/sweeps; KL(50-100), Align(75-125); ES pat=50

### Sheet: Legend
Legend
Table S8. UniVI training + fine-tuning hyperparameters used in this manuscript. ES = early stopping on validation loss; schedules are epoch ranges: KL(a-b), Align(a-b). Hidden dims are listed per modality. Notation: BN = batch normalization; loss=v1 refers to the symmetric KL posterior-alignment objective documented in the main Methods; head_then_joint refers to the two-stage supervised refinemen…
Typesetting
Typesetting note (Genome Research style): in the typeset version of this table, gene symbols (e.g., NPM1, FLT3, DNMT3A, TET2) should be rendered in italics and protein symbols (e.g., CD3, CD14, CD19, CD56) in non-italic font. Gene-variant strings such as 'NRAS.G13D' should have the gene portion italicized and the variant suffix in non-italic font. Symbols are stored as plain text here so the spre…
